# Nuclear and cytoplasmic huntingtin inclusions exhibit distinct biochemical composition, interactome and ultrastructural properties

**DOI:** 10.1101/2020.07.29.226977

**Authors:** Nathan Riguet, Anne-Laure Mahul-Mellier, Niran Maharjan, Johannes Burtscher, Marie Croisier, Graham Knott, Janna Hastings, Alice Patin, Veronika Reiterer, Hesso Farhan, Sergey Nasarov, Hilal A. Lashuel

**Affiliations:** Laboratory of Molecular and Chemical Biology of Neurodegeneration, Brain Mind Institute, Ecole Polytechnique Fédérale de Lausanne (EPFL), 1015 Lausanne, Switzerland; BIO EM facility (BIOEM), EPFL, 1015 Lausanne, Switzerland; Bioinformatics Competence Centre (BICC), EPFL, 1015 Lausanne, Switzerland; Institute of Pathophysiology, Medical University of Innsbruck, Innsbruck, Austria

**Keywords:** Huntington’s Disease, Huntingtin, Httex1, Inclusion, Polyglutamine, Nt17, GFP, Fibrils, Electron Microscopy, 3D modeling, CLEM, Proteomics, Tomography

## Abstract

Despite the strong evidence linking the aggregation of the Huntingtin protein (Htt) to the pathogenesis of Huntington’s disease (HD), the mechanisms underlying Htt aggregation and neurodegeneration remain poorly understood. Herein, we investigated the ultrastructural properties and protein composition of Htt cytoplasmic and nuclear inclusions in mammalian cells and primary neurons overexpressing mutant exon1 of the Htt protein. Our findings provide novel insight into the ultrastructural properties of cytoplasmic and nuclear Htt inclusions and their mechanisms of formation. We show that Htt inclusion formation and maturation are complex processes that, although initially driven by polyQ-dependent Htt aggregation, also involve 1) polyQ and PRD domain-dependent sequestration of lipids and cytoplasmic and cytoskeletal proteins related to HD dysregulated pathways; 2) recruitment and accumulation of remodeled or dysfunctional membranous organelles, and 3) impairment of the protein quality control and degradation machinery. We also show that nuclear and cytoplasmic Htt inclusions exhibit distinct biochemical compositions and ultrastructural properties, suggesting different mechanisms of aggregation and toxicity.

**Graphical Abstract:** 

Schematic depictions and original electron micrographs of cytoplasmic inclusions formed by native (tag-free) mutant Huntingtin exon1 proteins (Httex1 72Q, left) and the corresponding GFP fusion protein (Httex1 72Q-GFP, right).
