## Supplementary material for "Nuclear and cytoplasmic huntingtin inclusions exhibit distinct biochemical composition, interactome and ultrastructural properties": Table S1

### Sheet: Known HTT interactors HDinHD
HEK cells Httex1 72Q vs 16Q	HEK cells Httex1 72Q-GFP vs 16Q	Neuron Httex1 72Q vs 16Q	Neuron Httex1 72Q-GFP vs 16Q
AKAP8L	AP1G1	Mlf2	Fus
ARFGAP1	ARFGAP1	Rad23b	Med15
ATXN3	BMP2K	Rps27a	Mlf2
BMP2K	DCTN3	Ubqln1	Nfyc
DCTN3	DNAJA1	Ubqln2	Rad23b
DDX17	DNAJA2		Ubqln1
DNAJA1	FUS		Ubqln2
DNAJA2	GTF2F2
DNAJB2	HSPA1B
EPS15	MAGED1
EPS15L1	MED15
EWSR1	MLF2
FUS	NFYC
HSPA1B	PCBP1
HSPA2	PICALM
HTT	PSMD4
MAGED1	PTK2
MED15	PYGL
MLF2	SCYL2
NCKIPSD	TNRC6B
NFYA	UBQLN2
NFYB
NFYC
NUMBL
PCBP1
PICALM
PSMD4
PTK2
RAD23B
RPS27A
SCYL2
SEC23A
STUB1
STX12
TAF15
TARDBP
TBP
TNRC6B
TOLLIP
TOM1
UBQLN2
YAP1
